# Integron activity accelerates the evolution of antibiotic resistance

**DOI:** 10.1101/2020.08.07.237602

**Authors:** Célia Souque, José A. Escudero, R.Craig MacLean

**Affiliations:** University of Oxford, Department of Zoology, 11a Mansfield Road, Oxford, OX1 3ZY; Universidad Complutense de Madrid, Departamento de Sanidad Animal, Avenida Puerta de Hierro, s/n., 28040 Madrid

## Abstract

Mobile integrons are widespread genetic platforms that allow bacteria to modulate the expression of antibiotic resistance cassettes by shuffling their position from a common promoter. Antibiotic stress induces the expression of an integrase that excises and integrates cassettes, and this unique recombination and expression system is thought to allow bacteria to ‘evolve on demand’ in response to antibiotic pressure. To test this hypothesis, we inserted a custom three cassette integron into *P. aeruginosa*, and used experimental evolution to measure the impact of integrase activity on adaptation to gentamicin. Crucially, integrase activity accelerated evolution by increasing the expression of a gentamicin resistance cassette through duplications and by eliminating redundant cassettes. Importantly, we found no evidence of deleterious off-target effects of integrase activity. In summary, integrons accelerate resistance evolution by rapidly generating combinatorial variation in cassette composition while maintaining genomic integrity.
