## Supplementary Tables 1 to 5 for "Integron activity accelerates the evolution of antibiotic resistance": TableS1_strains.xlsx

### Sheet: Sheet1
Name	Description	Origin
Strains
PA01	P. aeruginosa strain
MG-1	E. coli clinical isolate containing a qacI - aadB - aacA1/orfG - blaVEB1 - aadB - arr2 - cmIA5 - blaOXA-10/aadA1 integron array	Poirel et al. (1999)
EIEC-4	E. coli clinical isolate containing a dfrA5 integron cassette	Gassama et al. (2004)
Plasmids
R388	Broad host-range IncW plasmid containing a dhfr - orf9 - qacEΔ1 - sul1 integron	Avila, P., & de la Cruz, F. (1988).
WTA1	Custom integron array drfA5 - blaVEB1 - aadB on R388 plasmid backbone	This study
WTA2	Custom integron array blaVEB1 - aadB - dfrA5 on R388 plasmid backbone	This study
WTA3	Custom integron array blaVEB1 - dfrA5 - aadB on R388 plasmid backbone	This study
WTA4	Custom integron array dfrA5 - aadB - blaVEB1 on R388 plasmid backbone	This study
WTA5	Custom integron array aadB - blaVEB1 - dfrA5 on R388 plasmid backbone	This study
WTA6	Custom integron array aadB - dfrA5 - blaVEB1 on R388 plasmid backbone	This study
Δint1A3	Array WTA3 with a 948bp deletion of the integrase intI1	This study
pAMBL1	Clinical plasmid containing a blaVIM-1-aadB integron array	San Millan et al (2015)
