## Supplementary Tables 1 to 5 for "Integron activity accelerates the evolution of antibiotic resistance": TableS2_primers.xlsx

### Sheet: Sheet1
Primer name	Primer sequence	Description/Function	Primer origin	Efficiency
Creation of custom arrays
Int Boundary left	TATAGCAGCGGAGGGGTTGG	To build the arrays	This work
attI R	AACTTTGTTTTAGGGCGACTGCC		This work
a-bla	TAACTCAGGTGTTAGCGGTAATTTAACCAGATAGG		This work
a-dfr	CTCAGGTGTTAACCCGGAACCAAAATTG		This work
aadB-b	ATTACCGCTAACACCTGAGTTAAGCCGCG		This work
aadB-d	CCGGGTTAACACCTGAGTTAAGCCGCG		This work
aadB-q	GTGCATCTAACACCTGAGTTAAGCCGCG		This work
b-dfr	CCCAAACCGTTAACCCGGAACCAAAATTG		This work
bla-d	TCCGGGTTAACGGTTTGGGCTATGGGCA		This work
bla-q	GTGCATCTAACGGTTTGGGCTATGGGCA		This work
d-aadB	ATAACGGCGTTAGGCCGCATGGACACAA		This work
d-bla	ATAACGGCGTTAGCGGTAATTTAACCAGA		This work
dfr-a	ATGCGGCCTAACGCCGTTATCAATTGCGG		This work
dfr-b	TTACCGCTAACGCCGTTATCAATTGCGG		This work
i-aadB	AGTCGCCCTAAAACAAAGTTAGGCCGCATGGACACAA		This work
i-bla	AGTCGCCCTAAAACAAAGTTAGCGGTAATTTAACCAGATAGG		This work
a-qac	ACTCAGGTGTTAGATGCACTAAGCACATAA		This work
b-qac	CCCAAACCGTTAGATGCACTAAGCACATA		This work
qacE BndrY R R388	CTGCGATGAAGGTTGGATCCCTGATAGTTTGGCTGTGAGC	To erase the qacEdelta-sul1 module	This work
Bndry Right R388	CTGCGATGAAGGTTGGATCC		This work
delta Int Bndry left	GCAGCGGAGGGGTTGGATCCACAGAAATGCCTCGACTTCG	To delete the integrase	This work
aadB 3' F	GGAAAAGGTTGAGGTCTTGC	To verify the sequence of the arrays	This work
aadB 5' R	CAGATTTCGCTCATCTGCC		This work
aadB 5' R inv	GGCAGATGAGCGAAATCTG		This work
blaVEB 3' F	CAGAGTCCAAAGAAACTTCGG		This work
blaVEB 5' R	CCTATTCTGGCATTTTTTGCC		This work
dfrA 3' F	GATTGATATTGAGCCGGAAGG		This work
dfrA 5' R	CCAATCACTCCGTTTTTCG		This work
int F	CCGTAGAAGAACAGCAAGGC		This work
int F PvuII	ATGCCCGTGCACGCGACA		This work
int R	GCCTTGCTGTTCTTCTACGG		This work
Kan 3' F	TCCTTCATTACAGAAACGGC		This work
Kan 5' R	GAAACAACTCTGGCGCATCG		This work
Left side R388	AGCCAAGCCGAGAAGAAAGC		This work
Right side R388	CTGCAAGTGATCTTGAAGCC		This work
Creation of Pseudomonas strains
Ecoli E F	CGCCGTCTGGTGATGTAAGT	E. coli specific primers	Rice, 2009
Ecoli E R	CAACGGAAGGCAGCGGAGTA		Rice, 2009
PA431 F	CTGGGTCGAAAGGTGGTTGTTATC	P. aeruginosa specific primers	Choi et al, 2013
PA431 R	GCGGCTGGTGCGGCTGAGTC		Choi et al, 2013
Left side R388	AGCCAAGCCGAGAAGAAAGC	Plasmid specific primers	This work
atti R	AACTTTGTTTTAGGGCGACTGCC		This work
Plasmid copy number determination
orf9 F	GGCGTGACGTTTCAAAAGCT	Plasmid target	This work	0.997
orf9 R	CTTGAGCAACAACAACGCGA		This work
orf9 probe	GTAGGTGTAGCCGTTGCCTT		This work
rpoD F	GGGCGAAGAAGGAAATGGTC	Chromosome target	Savli et al, 2003	0.023
rpoD R	CAGGTGGCGTAGGTGGAGAA		Savli et al, 2003
rpoD probe	ATCCAGGAAGGCAACATCGG		This work
Cassette transcription
acpP F	ACTCGGCGTGAAGGAAGAAG	Chromosomal reference genes	Lenz et al, 2008	1.037
acpP R	CGACGGTGTCAAGGGAGT		Lenz et al, 2008
atpA F	TACGCCAGATCACGCCCGGA		Qi et al, 2014	0.839
atpA R	GGCGGCGTCTACGGTATGGC		Qi et al, 2014
qaadB F	TAGCGGAGATCGGGGATGAG	aadB transcription	This work	0.99
qaadB R	CCTCCCAGCTGTTACAACGG		This work
Identification of cassette rearrangements in PAO1:WTA3
integrase F	CTATAGCAGCGGAGGGGTTG	Integrase size	This work
integrase R	CGTTCGGTCAAGGTTCTGGA		This work
aadB 3' F	GGAAAAGGTTGAGGTCTTGC	outward facing aadB primers	This work
aadB 5' R	CAGATTTCGCTCATCTGCC		This work
Right side R388	CTGCAAGTGATCTTGAAGCC	End of the integron	This work
pAMBL rearrangement analysis
VIM1 3'F	GAAGCAGAGGTCGTCATTCC	outward facing blaVIM primers	This work
VIM1 5'R	GAATGGGCTAACGGACTTGC		This work
blavimF	TGCTTTGACAACGTTCGCTG	inward facing blaVIM primers	This work
blavimR	GGTGTTTGGTCGCATATCGC		This work
blavimF out	GCGATATGCGACCAAACACC	outward facing blaVIM primer	This work
intI1 R2	AGCCAGGACAGAAATGCCTC	outward facing IntI1 primer	This work
aadB F out	GGAGCCTCCGCGATTTCATA	outward facing aadB primer	This work
