## Supplementary Tables 1 to 5 for "Integron activity accelerates the evolution of antibiotic resistance": TableS3_1024MIC_final.xlsx

### Sheet: breseq mutations (ramping)
type	id	genome	position	effect	Delta_1	Delta_2	Delta_3	Delta_4	Delta_5	Delta_6	WT_1	WT_2	WT_3	WT_4	WT_5	WT_6	WT_7	WT_8	WT_9	WT_10	WT_11	WT_12	WT_13	WT_14	WT_15	WT_16	WT_17	WT_18	WT_19	WT_20	WT_21	Delta_Control_18MIC	WT_Control_18MIC	Delta_Control_noAB	WT_Control_noAB	Control_Delta_ref	Control_WT_ref	PAO1_ref	PAO1_ref_bis	gene_name	effect	product
SNP	842	NC_002516	5852197	C	0	0	0	0	0	0	0	0	0	0	0	1	0	0	0	0	1	0	0	0	0	0	0	1	0	0	0	0	0	0	0	0	0	0	0	amgS	snp_nonsynonymous	protein AmgS
DEL	1561	NC_002516	5852365	12	0	1	0	0	0	0	0	0	0	0	0	0	0	0	0	0	0	0	1	0	0	0	0	0	0	0	0	0	0	0	0	0	0	0	0	amgS	coding (183-194/1320 nt)	protein AmgS
INS	1863	NC_002516	5851829	CAGGCG	0	0	0	0	0	0	0	0	0	0	0	0	0	0	0	0	0	0	0	0	0	0	0	0	1	0	0	0	0	0	0	0	0	0	0	amgS	coding (730/1320 nt)	protein AmgS
INS	1260	NC_002516	5852255	CATCTG	0	0	0	0	0	0	0	0	0	0	0	0	0	0	0	0	0	0	0	0	0	1	0	0	0	0	0	0	0	0	0	0	0	0	0	amgS	coding (304/1320 nt)	protein AmgS
DEL	915	NC_002516	5852414	3	0	0	0	0	0	0	0	0	0	0	0	0	1	0	0	0	0	0	0	0	0	0	0	0	0	0	0	0	0	0	0	0	0	0	0	amgS	coding (143-145/1320 nt)	protein AmgS
SNP	1003	NC_002516	5852051	A	0	0	0	0	0	0	0	0	0	0	0	0	0	0.911291	0	0	0	0	0	0	0	0	0	0	0	0	0	0	0	0	0	0	0	0	0	amgS	snp_nonsynonymous	protein AmgS
DEL	1004	NC_002516	5852404	9	0	0	0	0	0	0	0	0	0	0	0	0	0	0	0	0	0	0	0	0	0.888179	0	0	0	0	0	0	0	0	0	0	0	0	0	0	amgS	coding (147-155/1320 nt)	protein AmgS
DEL	639	NC_002516	5852389	3	0	0	0	0	0	0	0	0	0	0.871972	0	0	0	0	0	0	0	0	0	0	0	0	0	0	0	0	0	0	0	0	0	0	0	0	0	amgS	coding (168-170/1320 nt)	protein AmgS
SNP	1092	NC_002516	5852180	T	0	0	0	0	0	0	0	0	0	0	0	0	0	0	0.782262	0	0	0	0	0	0	0	0	0	0	0	0	0	0	0	0	0	0	0	0	amgS	snp_nonsynonymous	protein AmgS
DEL	2202	NC_002516	2212767	11	0	0	0	0	1	0	0	0	0	0	0	0	0	0	0	0	0	0	0	0	0	0	0	0	0	0	0	0	0	0	0	0	0	0	0	PA2020	coding (91-101/633 nt)	transcriptional regulator
DEL	1608	NC_002516	2212855	15	0	0	0	0	0	0	0	0	0	0	0	0	0	0	0	0	0	0	0	1	0	0	0	0	0	0	0	0	0	0	0	0	0	0	0	PA2020	coding (179-193/633 nt)	transcriptional regulator
DEL	1088	NC_002516	2212859	70	0	0	0	0	0	0	0	0	0	0	0	0	0	0	1	0	0	0	0	0	0	0	0	0	0	0	0	0	0	0	0	0	0	0	0	PA2020	coding (183-252/633 nt)	transcriptional regulator
DEL	1992	NC_002516	2212891	10	1	0	0	0	0	0	0	0	0	0	0	0	0	0		0	0	0	0	0	0	0	0	0	0	0	0	0	0	0	0	0	0	0	0	PA2020	coding (215-224/633 nt)	transcriptional regulator
DEL	2155	NC_002516	2213041	11	0	0	0	1	0	0	0	0	0	0	0	0	0	0	0	0	0	0	0	0	0	0	0	0	0	0	0	0	0	0	0	0	0	0	0	PA2020	coding (365-375/633 nt)	transcriptional regulator
DEL	1761	NC_002516	2213056	14	0	0	0	0	0	0	0	0	0	0	0	0	0	0	0	0	0	0	0	0	0	0	1	0	0	0	0	0	0	0	0	0	0	0	0	PA2020	coding (380-393/633 nt)	transcriptional regulator
DEL	239	NC_002516	2213133	6	0	0	0	0	0	0	1	0	0	0	0	0	0	0	0	0	0	0	0	0	0	0	0	0	0	0	0	0	0	0	0	0	0	0	0	PA2020	coding (457-462/633 nt)	transcriptional regulator
INS	541	NC_002516	2213158	C	0	0	0	0	0	0	0	0	1	0	0	0	0	0	0	0	0	0	0	0	0	0	0	0	0	0	0	0	0	0	0	0	0	0	0	PA2020	coding (482/633 nt)	transcriptional regulator
INS	1857	NC_002516	2213159	TAT	0	0	0	0	0	0	0	0	0	0	0	0	0	0	0	0	0	0	0	0	0	0	0	0	1	0	0	0	0	0	0	0	0	0	0	PA2020	coding (483/633 nt)	transcriptional regulator
DEL	1955	NC_002516	2213175	13	0	0	0	0	0	0	0	0	0	0	0	0	0	0	0	0	0	0	0	0	0	0	0	0	0	0	1	0	0	0	0	0	0	0	0	PA2020	coding (499-511/633 nt)	transcriptional regulator
DEL	1806	NC_002516	2213272	6	0	0	0	0	0	0	0	0	0	0	0	0	0	0	0	0	0	0	0	0	0	0	0	1	0	0	0	0	0	0	0	0	0	0	0	PA2020	coding (596-601/633 nt)	transcriptional regulator
DEL	271	NC_002516	5090956	12	0	0	0	0	0	0	1	0	0	0	0	0	0	0	0	0	0	0	0	0	0	0	0	0	0	0	0	0	0	0	0	0	0	0	0	rluD	coding (849-860/963 nt)	pseudouridine synthase
SNP	549	NC_002516	5090980	G	0	0	0	0	0	0	0	0	1	0	0	0	0	0	0	0	0	0	0	0	0	0	0	0	0	0	0	0	0	0	0	0	0	0	0	rluD	snp_nonsynonymous	pseudouridine synthase
INS	2207	NC_002516	5091163	G	0	0	0	0	1	0	0	0	0	0	0	0	0	0	0	0	0	0	0	0	0	0	0	0	0	0	0	0	0	0	0	0	0	0	0	rluD	coding (653/963 nt)	pseudouridine synthase
DEL	1715	NC_002516	5091317	11	0	0	0	0	0	0	0	0	0	0	0	0	0	0	0	0	0	0	0	0	0	1	0	0		0	0	0	0	0	0	0	0	0	0	rluD	coding (489-499/963 nt)	pseudouridine synthase
DEL	1860	NC_002516	5091317	18	0	0	0	0	0	0	0	0	0	0	0	0	0	0	0	0	0	0	0	0	0	0	0	0	1	0	0	0	0	0	0	0	0	0	0	rluD	coding (482-499/963 nt)	pseudouridine synthase
DEL	1996	NC_002516	5091355	1	1	0	0	0	0	0	0	0	0	0	0	0	0	0	0	0	0	0	0	0	0	0	0	0	0	0	0	0	0	0	0	0	0	0	0	rluD	coding (461/963 nt)	pseudouridine synthase
INS	2160	NC_002516	5091355	GGGCCTCC	0	0	0	1	0	0	0	0	0	0	0	0	0	0	0	0	0	0	0	0	0	0	0	0	0	0	0	0	0	0	0	0	0	0	0	rluD	coding (461/963 nt)	pseudouridine synthase
DEL	745	NC_002516	5091370	1	0	0	0	0	0	0	0	0	0	0	1	0	0	0	0	0	0	0	0	0	0	0	0	0	0	0	0	0	0	0	0	0	0	0	0	rluD	coding (446/963 nt)	pseudouridine synthase
INS	1000	NC_002516	5091640	GGACG	0	0	0	0	0	0	0	0	0	0	0	0	0	1	0	0	0	0	0	0	0	0	0	0	0	0	0	0	0	0	0	0	0	0	0	rluD	coding (176/963 nt)	pseudouridine synthase
DEL	1611	NC_002516	5091653	11	0	0	0	0	0	0	0	0	0	0	0	0	0	0	0	0	0	0	0	1	0	0	0	0	0	0	0	0	0	0	0	0	0	0	0	rluD	coding (153-163/963 nt)	pseudouridine synthase
DEL	1958	NC_002516	5091769	1	0	0	0	0	0	0	0	0	0	0	0	0	0	0	0	0	0	0	0	0	0	0	0	0	0	0	1	0	0	0	0	0	0	0	0	rluD	coding (47/963 nt)	pseudouridine synthase
SNP	1849	NC_002516	1334556	A		0	0	0	0	0	0			0				0	0	0		0	0	0	0	0	0	0	1	0	0	0	0	0	0	0	0	0	0	PA1232	snp_nonsynonymous	hypothetical protein
SNP	1376	NC_002516	1334556	G		0	0	0	0	0	0			0				0	0	1		0	0	0	0	0	0	0	0	0	0	0	0	0	0	0	0	0	0	PA1232	snp_nonsynonymous	hypothetical protein
SNP	1439	NC_002516	1951104	C	0	0	0	0	0	0	0	0	0	0	0	0	0	0	0	0	1	0	0	0	0	0	0	0	0	0	0	0	0	0	0	0	0	0	0	parS	snp_nonsynonymous	two-component sensor ParS
SNP	1913	NC_002516	1951335	G	0	0	0	0	0	0	0	0	0	0	0	0	0	0	0	0	0	0	0	0	0	0	0	0	0	1	0	0	0	0	0	0	0	0	0	parS	snp_nonsynonymous	two-component sensor ParS
INS	1497	NC_002516	2212665	G	0	0	0	0	0	0	0	0	0	0	0	0	0	0	0	0	0	0.770597	0	0	0	0	0	0	0	0	0	0	0	0	0	0	0	0	0	PA2019/PA2020	intergenic (-153/-12)	multidrug efflux lipoprotein/transcriptional regulator
INS	1498	NC_002516	2212665	A	0	0	0	0	0	0	0	0	0	0	0	0	0	0	0	0	0	0.77059	0	0	0	0	0	0	0	0	0	0	0	0	0	0	0	0	0	PA2019/PA2020	intergenic (-153/-12)	multidrug efflux lipoprotein/transcriptional regulator
SNP	267	NC_002516	4962241	G	0	0	0	0	0	0.382455	0.335449	0	0	0	0	0	0	0	0	0	0	0	0	0	0	0	0	0	0	0	0.316596	0	0	0	0	0	0	0	0	sspA/PA4429	intergenic (-54/+32)	stringent starvation protein A/cytochrome C1
DEL	216	NC_002516	1100709	12	0	0	0	0	0	0	1	0	0	0	0	0	0	0	0	0	0	0	0	0	0	0	0	0	0	0	0	0	0	0	0	0	0	0	0	PA1016	coding (1041-1052/1152 nt)	thiolase
DEL	1912	NC_002516	1147499	12	0	0	0	0	0	0	0	0	0	0	0	0	0	0	0	0	0	0	0	0	0	0	0	0	0	1	0	0	0	0	0	0	0	0	0	PA1059	coding (32-43/348 nt)	monovalent cation/H+ antiporter subunit G
SNP	740	NC_002516	2493497	C	0	0	0	0	0	0	0	0	0	0	1	0	0	0	0	0	0	0	0	0	0	0	0	0	0	0	0	0	0	0	0	0	0	0	0	PA2264	snp_nonsynonymous	hypothetical protein
SNP	2113	NC_002516	2906109	C	0	0	1	0	0	0	0	0	0	0	0	0	0	0	0	0	0	0	0	0	0	0	0	0	0	0	0	0	0	0	0	0	0	0	0	PA2570.1/PA2571	intergenic (-58/+57)	tRNA-Leu/two-component sensor
DEL	1993	NC_002516	2984581	131	1	0	0	0	0	0	0	0	0	0	0	0	0	0	0	0	0	0	0	0	0	0	0	0	0	0	0	0	0	0	0	0	0	0	0	nuoD	coding (619-749/1782 nt)	NADH:-quinone oxidoreductase subunit C/D
DEL	2204	NC_002516	2989872	2	0	0	0	0	1	0	0	0	0	0	0	0	0	0	0	0	0	0	0	0	0	0	0	0	0	0	0	0	0	0	0	0	0	0	0	nuoG	coding (2152-2153/2718 nt)	NADH-quinone oxidoreductase subunit G
DEL	2114	NC_002516	2991893	10	0	0	1	0	0	0	0	0	0	0	0	0	0	0	0	0	0	0	0	0	0	0	0	0	0	0	0	0	0	0	0	0	0	0	0	nuoI	coding (452-461/549 nt)	NADH-quinone oxidoreductase subunit I
DEL	2157	NC_002516	2995699	1	0	0	0	1	0	0	0	0	0	0	0	0	0	0	0	0	0	0	0	0	0	0	0	0	0	0	0	0	0	0	0	0	0	0	0	nuoM	coding (972/1530 nt)	NADH-quinone oxidoreductase subunit M
DEL	1956	NC_002516	3334907	10	0	0	0	0	0	0	0	0	0	0	0	0	0	0	0	0	0	0	0	0	0	0	0	0	0	0	1	0	0	0	0	0	0	0	0	rne	coding (2027-2036/3174 nt)	ribonuclease E
SNP	255	NC_002516	3799585	C	0	0	0	0	0	0	1	0	0	0	0	0	0	0	0	0	0	0	0	0	0	0	0	0	0	0	0	0	0	0	0	0	0	0	0	nosD	snp_nonsynonymous	copper-binding periplasmic protein
SNP	441	NC_002516	4771871	T	0	0	0	0	0	0	0	1	0	0	0	0	0	0	0	0	0	0	0	0	0	0	0	0	0	0	0	0	0	0	0	0	0	0	0	rpsL	snp_nonsynonymous	30S ribosomal protein S12
SNP	2159	NC_002516	4772491	A	0	0	0	1	0	0	0	0	0	0	0	0	0	0	0	0	0	0	0	0	0	0	0	0	0	0	0	0	0	0	0	0	0	0	0	rpoC	snp_nonsynonymous	DNA-directed RNA polymerase subunit beta'
SNP	914	NC_002516	5116300	T	0	0	0	0	0	0	0	0	0	0	0	0	1	0	0	0	0	0	0	0	0	0	0	0	0	0	0	0	0	0	0	0	0	0	0	rpmA/rplU	intergenic (-11/+13)	50S ribosomal protein L27/50S ribosomal protein L21
DEL	1560	NC_002516	5240106	12	0	0	0	0	0	0	0	0	0	0	0	0	0	0	0	0	0	0	1	0	0	0	0	0	0	0	0	0	0	0	0	0	0	0	0	PA4671/PA4672	intergenic (+26/-5)	50S ribosomal protein L25/general stress protein Ctc/peptidyl-tRNA hydrolase
INS	1385	NC_002516	5269237	C	0	0	0	0	0	0	0	0	0	0	0	0	0	0	0	1	0	0	0	0	0	0	0	0	0	0	0	0	0	0	0	0	0	0	0	PA4690.5	noncoding (23/1536 nt)	16S ribosomal RNA
DEL	551	NC_002516	5707756	12	0	0	0	0	0	0	0	0	1	0	0	0	0	0	0	0	0	0	0	0	0	0	0	0	0	0	0	0	0	0	0	0	0	0	0	tatC	coding (521-532/804 nt)	transporter TatC
DEL	747	NC_002516	6160737	69	0	0	0	0	0	0	0	0	0	0	1	0	0	0	0	0	0	0	0	0	0	0	0	0	0	0	0	0	0	0	0	0	0	0	0	PA5471/PA5472	intergenic (-38/+262)	hypothetical protein/hypothetical protein
DEL	2073	NC_002516	6257044	298	0	1	0	0	0	0	0	0	0	0	0	0	0	0	0	0	0	0	0	0	0	0	0	0	0	0	0	0	0	0	0	0	0	0	0	[gidB]â€“[gidA]	[gidB],[gidA]	genes_inactivated=gidB
DEL	2208	NC_002516	6264325	1	0	0	0	0	1	0	0	0	0	0	0	0	0	0	0	0	0	0	0	0	0	0	0	0	0	0	0	0	0	0	0	0	0	0	0	rpmH	coding (37/135 nt)	50S ribosomal protein L34
SNP	1659	NC_002516	4784553	C	0	0	0	0	0	0	0	0	0	0	0	0	0	0	0	0	0	0	0	0	0.935146	0	0	0	0	0	0	0	0	0	0	0	0	0	0	tufB	snp_synonymous	elongation factor Tu
SNP	1654	NC_002516	786915	T	0	0	0	0	0	0	0	0	0	0	0	0	0	0	0	0	0	0	0	0	0.928659	0	0	0	0	0	0	0	0	0	0	0	0	0	0	PA0715	snp_nonsynonymous	hypothetical protein
SNP	743	NC_002516	3548495	T	0	0	0	0	0	0	0	0	0	0	0.820657	0	0	0	0	0	0	0	0	0	0	0	0	0	0	0	0	0	0	0	0	0	0	0	0	rpsA	snp_nonsynonymous	30S ribosomal protein S1
SNP	1807	NC_002516	4666412	A	0	0	0	0	0	0	0	0	0	0	0	0	0	0	0	0	0	0	0	0	0	0	0	0.530894	0	0	0	0	0	0	0	0	0	0	0	PA4169	snp_nonsynonymous	hypothetical protein
SNP	1509	NC_002516	5466832	T	0	0	0	0	0	0	0	0	0	0	0	0	0	0	0	0	0	0.527305	0	0	0	0	0	0	0	0	0	0	0	0	0	0	0	0	0	PA4869	snp_nonsense	hypothetical protein
INS	2109	NC_002516	1671363	CCGAGC	0	0	0.505665	0	0	0	0	0	0	0	0	0	0	0	0	0	0	0	0	0	0	0	0	0	0	0	0	0	0	0	0	0	0	0	0	dnaX	coding (1375/2046 nt)	DNA polymerase III subunits gamma/tau
INS	618	NC_002516	785686	TCCCCGCTCCCCGCTCCCCGCTCCCCGCTCCCCGCTCCCCGCTCCCCGCTCCCCGCTCCCCGC			0				0	0		0	0	0	0	0	0		0				0	0.310112		0							0		0			phrD/PA0715	intergenic (+116/-283)	PhrD/hypothetical protein
INS	553	array20320Short	31211	T	1	0	0	0	1	0	0	0	0.598629	0.638097	0	0	0	0	0	0	0	0	0.620564	0.6615	0.492396	0	0	0	0	0	0	0.306762	0.0752687	0	0	0	0	0	0	blaVEB-1 gene	coding (42/900 nt)	blaVEB-1 cassette
SNP	326	array20320Short	31231	A	0	0	0	0	0	0	1	0	0	0	0	0	0	1	0	0	0	1	0	0	0	0	0	0	0	0	0	0	0.730024	0	0	0	0	0	0	blaVEB-1 gene	snp_nonsense	blaVEB-1 cassette
SNP	1388	array20320Short	31242	G	0	0	1	0	0	0	0	0	0	0	0	0	0	0	0	1	0	0	0	0	0	0	0	0	0	0	0	0	0	0	0	0	0	0	0	blaVEB-1 gene	snp_nonsynonymous	blaVEB-1 cassette
DEL	1809	array20320Short	31273	1	0	0	0	1	0	0	0	0	0	0	0	0	0	0	0	0	0	0	0	0	0	0	0	1	0	0	0	0	0.111313	0	0	0	0	0	0	blaVEB-1 gene	coding (104/900 nt)	blaVEB-1 cassette
INS	554	array20320Short	31217	T	0	0	0	0	0	0	0	0	0.394512	0.357824	0	0	0	0	0	0	0	0	0.359838	0.335918	0.306818	0	0	0	0	0	0	0	0	0	0	0	0	0	0	blaVEB-1 gene	coding (48/900 nt)	blaVEB-1 cassette
SNP	1960	array20320Short	31172	T	0	0	0	0	0	0	0	0	0	0	0	0	0	0	0	0	0	0	0	0	0	0	0	0	0	0	1	0.165787	0	0	0	0	0	0	0	blaVEB-1 gene	snp_nonsynonymous	blaVEB-1 cassette
INS	2253	array20320Short	31180	A	0	0	0	0	0	1	0	0	0	0	0	0	0	0	0	0	0	0	0	0	0	0	0	0	0	0	0	0	0	0	0	0	0	0	0	blaVEB-1 gene	coding (11/900 nt)	blaVEB-1 cassette
DEL	1716	array20320Short	31186	1	0	0	0	0	0	0	0	0	0	0	0	0	0	0	0	0	0	0	0	0	0	1	0	0	0	0	0	0	0	0	0	0	0	0	0	blaVEB-1 gene	coding (17/900 nt)	blaVEB-1 cassette
SNP	843	array20320Short	31266	T	0	0	0	0	0	0	0	0	0	0	0	1	0	0	0	0	0	0	0	0	0	0	0	0	0	0	0	0	0	0	0	0	0	0	0	blaVEB-1 gene	snp_nonsense	blaVEB-1 cassette
INS	1094	array20320Short	31259	A	0	0	0	0	0	0	0	0	0	0	0	0	0	0	0.849701	0	0	0	0	0	0	0	0	0	0	0	0	0.145946	0	0	0	0	0	0	0	blaVEB-1 gene	coding (90/900 nt)	blaVEB-1 cassette
DEL	919	array20320Short	31185	1	0	0	0	0	0	0	0	0	0	0	0	0	0.686237	0	0	0	0	0	0	0	0	0	0	0	0	0	0	0	0	0	0	0	0	0	0	blaVEB-1 gene	coding (16/900 nt)	blaVEB-1 cassette
DEL	918	array20320Short	31181	1	0	0	0	0	0	0	0	0	0	0	0	0	0.304572	0	0	0	0	0	0	0	0	0	0	0	0	0	0	0	0	0	0	0	0	0	0	blaVEB-1 gene	coding (12/900 nt)	blaVEB-1 cassette
DEL	2074	array20320Short	32778	1	0	1	0	0	0	1	0	0	0	0	0	0	0	0	0	0	0	0	0	0	0	0	0	0	0	0	0	0	0	0	0	0	0	0	0	dfrA5/aadB gene	intergenic (+81/-4)	dfrA5 cassette/aadB cassette
DEL	1510	array20320Short	32741	41	0	0	0	0	0	0	0	0	0	0	0	0	0	0	0	0	0	1	0	0	0	0	0	0	0	0	0	0	0	0	0	0	0	0	0	dfrA5/aadB gene	intergenic (+44/-1)	dfrA5 cassette/aadB cassette
SNP	2000	array20320Short	32778	G	1	0	0	0	0	0	0	0	0	0	0	0	0	0	0	0	0	0	0	0	0	0	0	0	0	0	0	0	0	0	0	0	0	0	0	dfrA5/aadB gene	intergenic (+81/-4)	dfrA5 cassette/aadB cassette
SNP	2116	array20320Short	32779	A	0	0	1	0	0	0	0	0	0	0	0	0	0	0	0	0	0	0	0	0	0	0	0	0	0	0	0	0	0	0	0	0	0	0	0	dfrA5/aadB gene	intergenic (+82/-3)	dfrA5 cassette/aadB cassette
DEL	448	array20320Short	31139	1638	0	0	0	0	0	0	0	1	0	0	0	0	0	0	0	0	0	0	0	0	0	0	0	0	1	1	0	0	0	0	0	0	0	0	0	blaVEB-1 geneâ€“dfrA5	blaVEB-1 gene,dfrA5	genes_inactivated=blaVEB-1 gene,dfrA5

### Sheet: breseq mutations (noABcontrol)
type	id	genome	position	effect	Delta_1	Delta_2	Delta_3	Delta_4	Delta_5	Delta_6	WT_1	WT_2	WT_3	WT_4	WT_5	WT_6	WT_7	WT_8	WT_9	WT_10	WT_11	WT_12	WT_13	WT_14	WT_15	WT_16	WT_17	WT_18	WT_19	WT_20	WT_21	Delta_Control_18MIC	WT_Control_18MIC	Delta_Control_noAB	WT_Control_noAB	Control_Delta_ref	Control_WT_ref	PAO1_ref	PAO1_ref_bis	gene_name	effect	product
SNP	619	NC_002516	1148529	G	0	0	0	0	0	0	0	0	0	0	0	0	0	0	0	0	0	0	0	0	0	0	0	0	0	0	0	0	0	0.131853	0	0	0	0	0	PA1060	snp_nonsynonymous	hypothetical protein
SNP	218	NC_002516	1167290	G	0	0	0	0	0	0	0	0	0	0	0	0	0	0	0	0	0	0	0	0	0	0	0	0	0	0	0	0	0	0.166359	0	0	0	0	0	flgE/flgF	intergenic (+20/-198)	flagellar hook protein FlgE/flagellar basal body rod protein FlgF
SNP	2329	NC_002516	1629949	G	0	0	0	0	0	0	0	0	0	0	0	0	0	0	0	0	0	0	0	0	0	0	0	0	0	0	0	0	0	0	0.0713105	0	0	0	0	PA1500	snp_synonymous	2-hydroxy-3-oxopropionate reductase
SNP	2330	NC_002516	1764136	C	0	0	0	0	0	0	0	0	0	0	0	0	0	0	0	0	0	0	0	0	0	0	0	0	0	0	0	0	0	0	0.0562739	0	0	0	0	PA1620	snp_nonsynonymous	hypothetical protein
SNP	2282	NC_002516	201188	C	0	0	0	0	0	0	0	0	0	0	0	0	0	0	0	0	0	0	0	0	0	0	0	0	0	0	0	0	0	0.155753	0	0	0	0	0	aer2	snp_nonsynonymous	aerotaxis transducer Aer2
SNP	2283	NC_002516	2038120	C	0	0	0	0	0	0	0	0	0	0	0	0	0	0	0	0	0	0	0	0	0	0	0	0	0	0	0	0	0	0.0522575	0	0	0	0	0	PA1874	snp_synonymous	hypothetical protein
SNP	429	NC_002516	2038509	G	0	0	0	0	0	0	0	0	0	0	0	0	0	0	0	0	0	0	0	0	0	0	0	0	0	0	0	0	0	0	0.0573382	0	0	0	0	PA1874	snp_nonsynonymous	hypothetical protein
SNP	734	NC_002516	2038765	C	0	0	0	0	0	0	0	0	0	0	0	0	0	0	0	0	0	0	0	0	0	0	0	0	0	0	0	0	0	0.0918088	0	0	0	0	0	PA1874	snp_synonymous	hypothetical protein
SNP	1852	NC_002516	2038774	C	0	0	0	0	0	0	0	0	0	0	0	0	0	0	0	0	0	0	0	0	0	0	0	0	0	0	0	0	0	0.0691772	0	0	0	0	0	PA1874	snp_synonymous	hypothetical protein
SNP	2331	NC_002516	2039073	G	0	0	0	0	0	0	0	0	0	0	0	0	0	0	0	0	0	0	0	0	0	0	0	0	0	0	0	0	0	0	0.062007	0	0	0	0	PA1874	snp_nonsynonymous	hypothetical protein
SNP	630	NC_002516	2041325	G	0	0	0	0	0	0	0	0	0	0	0	0	0	0	0	0	0	0	0	0	0	0	0	0	0	0	0	0	0	0.0780087	0	0	0	0	0	PA1874	snp_nonsynonymous	hypothetical protein
SNP	1760	NC_002516	2041334	G	0	0	0	0	0	0	0	0	0	0	0	0	0	0	0	0	0	0	0	0	0	0	0	0	0	0	0	0	0	0.0657549	0	0	0	0	0	PA1874	snp_nonsynonymous	hypothetical protein
SNP	2284	NC_002516	2041456	C	0	0	0	0	0	0	0	0	0	0	0	0	0	0	0	0	0	0	0	0	0	0	0	0	0	0	0	0	0	0.0677977	0	0	0	0	0	PA1874	snp_synonymous	hypothetical protein
SNP	539	NC_002516	2041556	G	0	0	0	0	0	0	0	0	0	0	0	0	0	0	0	0	0	0	0	0	0	0	0	0	0	0	0	0	0	0.0899744	0	0	0	0	0	PA1874	snp_nonsynonymous	hypothetical protein
SNP	2332	NC_002516	2084264	A	0	0	0	0	0	0	0	0	0	0	0	0	0	0	0	0	0	0	0	0	0	0	0	0	0	0	0	0	0	0	0.07057	0	0	0	0	femA	snp_nonsynonymous	ferric-mycobactin receptor FemA
SNP	2285	NC_002516	2464941	G	0	0	0	0	0	0	0	0	0	0	0	0	0	0	0	0	0	0	0	0	0	0	0	0	0	0	0	0	0	0.130343	0	0	0	0	0	pslI	snp_nonsynonymous	biofilm formation protein PslI
SNP	833	NC_002516	2689790	C	0	0	0	0	0	0	0	0	0	0	0	0	0	0	0	0	0	0	0	0	0	0	0	0	0	0	0	0	0	0.197433	0	0	0	0	0	PA2406	snp_nonsynonymous	hypothetical protein
SNP	1713	NC_002516	2765225	G	0	0	0	0	0	0	0	0	0	0	0	0	0	0	0	0	0	0	0	0	0	0	0	0	0	0	0	0	0	0	0.126152	0	0	0	0	PA2462	snp_nonsynonymous	hypothetical protein
SNP	1445	NC_002516	2860313	G	0	0	0	0	0	0	0	0	0	0	0	0	0	0	0	0	0	0	0	0	0	0	0	0	0	0	0	0.16441	0	0.20476	0	0	0	0	0	tpx/PA2533	intergenic (-39/+96)	2-Cys peroxiredoxin/sodium:alanine symporter
SNP	2333	NC_002516	3434617	C	0	0	0	0	0	0	0	0	0	0	0	0	0	0	0	0	0	0	0	0	0	0	0	0	0	0	0	0	0	0	0.137056	0	0	0	0	PA3065	snp_nonsynonymous	hypothetical protein
SNP	433	NC_002516	3873916	T	0	0	0	0	0	0	0	0	0	0	0	0	0	0	0	0	0	0	0	0	0	0	0	0	0	0	0	0	0	0	0.0692096	0	0	0	0	PA3463/PA3464	intergenic (+80/+738)	hypothetical protein/hypothetical protein
SNP	2334	NC_002516	4399434	G	0	0	0	0	0	0	0	0	0	0	0	0	0	0	0	0	0	0	0	0	0	0	0	0	0	0	0	0	0.0630894	0	0.0795431	0	0	0	0	PA3924	snp_nonsynonymous	long-chain-fatty-acid--CoA ligase
SNP	2335	NC_002516	4952187	C	0	0	0	0	0	0	0	0	0	0	0	0	0	0	0	0	0	0	0	0	0	0	0	0	0	0	0	0	0	0	0.129645	0	0	0	0	murE	snp_nonsynonymous	UDP-N-acetylmuramoylalanyl-D-glutamate--2, 6-diaminopimelate ligase
SNP	2336	NC_002516	5187395	G	0	0	0	0	0	0	0	0	0	0	0	0	0	0	0	0	0	0	0	0	0	0	0	0	0	0	0	0	0	0	0.138981	0	0	0	0	PA4625	snp_synonymous	hypothetical protein
SNP	2337	NC_002516	5187398	A	0	0	0	0	0	0	0	0	0	0	0	0	0	0	0	0	0	0	0	0	0	0	0	0	0	0	0	0	0	0	0.0886998	0	0	0	0	PA4625	snp_synonymous	hypothetical protein
SNP	1808	NC_002516	5187434	G	0	0	0	0	0	0	0	0	0	0	0	0	0	0	0	0	0	0	0	0	0	0	0	0	0	0	0	0	0	0	0.172625	0	0	0	0	PA4625	snp_synonymous	hypothetical protein
SNP	2338	NC_002516	5187446	A	0	0	0	0	0	0	0	0	0	0	0	0	0	0	0	0	0	0	0	0	0	0	0	0	0	0	0	0	0	0	0.276197	0	0		0	PA4625	snp_synonymous	hypothetical protein
SNP	2339	NC_002516	5572973	G	0	0	0	0	0	0	0	0	0	0	0	0	0	0	0	0	0	0	0	0	0	0	0	0	0	0	0	0	0	0	0.132806	0	0	0	0	parC	snp_nonsynonymous	DNA topoisomerase IV subunit A
SNP	2340	NC_002516	5642939	A	0	0	0	0	0	0	0	0	0	0	0	0	0	0	0	0	0	0	0	0	0	0	0	0	0	0	0	0	0	0	0.0610514	0	0	0	0	PA5017	snp_nonsynonymous	hypothetical protein
SNP	447	NC_002516	5694509	G	0	0	0	0	0	0	0	0	0	0	0	0	0	0	0	0	0	0	0	0	0	0	0	0	0	0	0	0	0	0.173244	0	0	0	0	0	hslU/PA5055	intergenic (+28/-67)	ATP-dependent protease ATP-binding subunit HslU/hypothetical protein
SNP	1005	NC_002516	5915562	G	0	0	0	0	0	0	0	0	0	0	0	0	0	0	0	0	0	0	0	0	0	0	0	0	0	0	0	0	0	0.0652375	0	0	0	0	0	algP	snp_synonymous	alginate regulatory protein AlgP
SNP	917	NC_002516	6171906	C	0	0	0	0	0	0	0	0	0	0	0	0	0	0	0	0	0	0	0	0	0	0	0	0	0	0	0	0	0	0.10512	0	0	0	0	0	gltP/PA5481	intergenic (-396/+317)	glutamate/aspartate:proton symporter/hypothetical protein

### Sheet: breseq mutations (1!8MIC)
type	id	genome	position	Effect	Delta_1	Delta_2	Delta_3	Delta_4	Delta_5	Delta_6	WT_1	WT_2	WT_3	WT_4	WT_5	WT_6	WT_7	WT_8	WT_9	WT_10	WT_11	WT_12	WT_13	WT_14	WT_15	WT_16	WT_17	WT_18	WT_19	WT_20	WT_21	Delta_Control_18MIC	WT_Control_18MIC	Delta_Control_noAB	WT_Control_noAB	Control_Delta_ref	Control_WT_ref	PAO1_ref	PAO1_ref_bis	gene_name	effect	product
SNP	1710	NC_002516	1148534	C	0	0	0	0	0	0	0	0	0	0	0	0	0	0	0	0	0	0	0	0	0	0	0	0	0	0	0	0.137504	0	0	0	0	0	0	0	PA1060	snp_nonsynonymous	hypothetical protein
SNP	2375	NC_002516	1246799	G	0	0	0	0	0	0	0	0	0	0	0	0	0	0	0	0	0	0	0	0	0	0	0	0	0	0	0	0	0.0619268	0	0	0	0	0	0	imm2/PA1153	intergenic (+871/+1133)	pyocin-S2 immunity protein/hypothetical protein
DEL	621	NC_002516	1408407	3	0	0	0	0	0	0	0	0	0	0	0	0	0	0	0	0	0	0	0	0	0	0	0	0	0	0	0	0	0.119948	0	0	0	0	0	0	PA1297	coding (523-525/981 nt)	metal transporter
SNP	2411	NC_002516	2039449	C	0	0	0	0	0	0	0	0	0	0	0	0	0	0	0	0	0	0	0	0	0	0	0	0	0	0	0	0.0775785	0	0	0	0	0	0	0	PA1874	snp_synonymous	hypothetical protein
SNP	1854	NC_002516	2040563	A	0	0	0	0	0	0	0	0	0	0	0	0	0	0	0	0	0	0	0	0	0	0	0	0	0	0	0	0	0.0521898	0	0	0	0	0	0	PA1874	snp_nonsynonymous	hypothetical protein
SNP	2412	NC_002516	2096413	T	0	0	0	0	0	0	0	0	0	0	0	0	0	0	0	0	0	0	0	0	0	0	0	0	0	0	0	0.135304	0	0	0	0	0	0	0	nrdD/PA1921	intergenic (-57/+101)	anaerobic ribonucleoside triphosphate reductase/hypothetical protein
SNP	634	NC_002516	2526209	G	0	0	0	0	0	0	0	0	0	0	0	0	0	0	0	0	0	0	0	0	0	0	0	0	0	0	0	0.153502	0.198288	0	0	0	0	0	0	PA2296	snp_nonsynonymous	hypothetical protein
SNP	542	NC_002516	2558798	C	0	0	0	0	0	0	0	0	0	0	0	0	0	0	0	0	0	0	0	0	0	0	0	0	0	0	0	0.0633407	0	0	0	0	0	0	0	PA2319/gntR	intergenic (+834/+120)	transposase/GntR family transcriptional regulator
SNP	1445	NC_002516	2860313	G	0	0	0	0	0	0	0	0	0	0	0	0	0	0	0	0	0	0	0	0	0	0	0	0	0	0	0	0.16441	0	0.20476	0	0	0	0	0	tpx/PA2533	intergenic (-39/+96)	2-Cys peroxiredoxin/sodium:alanine symporter
SNP	2413	NC_002516	3843596	C	0	0	0	0	0	0	0	0	0	0	0	0	0	0	0	0	0	0	0	0	0	0	0	0	0	0	0	0.0543199	0	0	0	0	0	0	0	PA3434/PA3435	intergenic (-306/+57)	transposase/flavodoxin
SNP	835	NC_002516	3874450	C	0	0	0	0	0	0	0	0	0	0	0	0	0	0	0	0	0	0	0	0	0	0	0	0	0	0	0	0.0750813	0	0	0	0	0	0	0	PA3463/PA3464	intergenic (+614/+204)	hypothetical protein/hypothetical protein
SNP	1505	NC_002516	4008850	G	0	0	0	0	0	0	0	0	0	0	0	0	0	0	0	0	0	0	0	0	0	0	0	0	0	0	0	0.0516982	0	0	0	0	0	0	0	PA3576/PA3577	intergenic (+292/+88)	hypothetical protein/hypothetical protein
SNP	2334	NC_002516	4399434	G	0	0	0	0	0	0	0	0	0	0	0	0	0	0	0	0	0	0	0	0	0	0	0	0	0	0	0	0	0.0630894	0	0.0795431	0	0	0	0	PA3924	snp_nonsynonymous	long-chain-fatty-acid--CoA ligase
SNP	637	NC_002516	4448871	C	0	0	0	0	0	0	0	0	0	0	0	0	0	0	0	0	0	0	0	0	0	0	0	0	0	0	0	0.119605	0	0	0	0	0	0	0	PA3969a/amn	intergenic (-129/+22)	hypothetical protein/AMP nucleosidase
SNP	2376	NC_002516	5188364	G	0	0	0	0	0	0	0	0	0	0	0	0	0	0	0	0	0	0	0	0	0	0	0	0	0	0	0	0	0.06319	0	0	0	0	0	0	PA4625	snp_synonymous	hypothetical protein
SNP	2377	NC_002516	5188367	A	0	0	0	0	0	0	0	0	0	0	0	0	0	0	0	0	0	0	0	0	0	0	0	0	0	0	0	0	0.0707436	0	0	0	0	0	0	PA4625	snp_synonymous	hypothetical protein
SNP	2378	NC_002516	5189090	A	0	0	0	0	0	0	0	0	0	0	0	0	0	0	0	0	0	0	0	0	0	0	0	0	0	0	0	0	0.0876522	0	0	0	0	0	0	PA4625	snp_synonymous	hypothetical protein
SNP	2414	NC_002516	5466983	A	0	0	0	0	0	0	0	0	0	0	0	0	0	0	0	0	0	0	0	0	0	0	0	0	0	0	0	0.151402	0	0	0	0	0	0	0	PA4869	snp_nonsynonymous	hypothetical protein
SNP	2415	NC_002516	5467288	A	0	0	0	0	0	0	0	0	0	0	0	0	0	0	0	0	0	0	0	0	0	0	0	0	0	0	0	0.180785	0	0	0	0	0	0	0	PA4869	snp_nonsynonymous	hypothetical protein
SNP	1997	NC_002516	5788616	C	0	0	0	0	0	0	0	0	0	0	0	0	0	0	0	0	0	0	0	0	0	0	0	0	0	0	0	0.116179	0	0	0	0	0	0	0	hisF1	snp_nonsynonymous	imidazole glycerol phosphate synthase subunit HisF
INS	2374	NC_002516	785753	CGCTCCCCGCTCCCCGCTCCCCGCTCCCCGCTCCCCGCTCCCCGCTCCCCGCTCCCCGCTCCCCGCTCCCCGCTCCCCGCTCCCCGCTCCCCGCTCCCCGCTCCCCGCTCCCCGCTCCCCGCTCCCCGCTCCCCGCTCCCCGCTCCCCGCTCCC	0	0	0	0	0	0	0	0	0	0	0	0	0	0	0	0	0	0	0	0	0	0	0	0	0	0	0	0	0.11455	0	0	0	0	0	0	phrD/PA0715	intergenic (+183/-216)	PhrD/hypothetical protein
INS	553	array20320Short	31211	T	1	0	0	0	1	0	0	0	0.598629	0.638097	0	0	0	0	0	0	0	0	0.620564	0.6615	0.492396	0	0	0	0	0	0	0.306762	0.0752687	0	0	0	0	0	0	blaVEB-1 gene	coding (42/900 nt)	blaVEB-1 cassette
SNP	326	array20320Short	31231	A	0	0	0	0	0	0	1	0	0	0	0	0	0	1	0	0	0	1	0	0	0	0	0	0	0	0	0	0	0.730024	0	0	0	0	0	0	blaVEB-1 gene	snp_nonsense	blaVEB-1 cassette
DEL	1809	array20320Short	31273	1	0	0	0	1	0	0	0	0	0	0	0	0	0	0	0	0	0	0	0	0	0	0	0	1	0	0	0	0	0.111313	0	0	0	0	0	0	blaVEB-1 gene	coding (104/900 nt)	blaVEB-1 cassette
SNP	1960	array20320Short	31172	T	0	0	0	0	0	0	0	0	0	0	0	0	0	0	0	0	0	0	0	0	0	0	0	0	0	0	1	0.165787	0	0	0	0	0	0	0	blaVEB-1 gene	snp_nonsynonymous	blaVEB-1 cassette
INS	1094	array20320Short	31259	A	0	0	0	0	0	0	0	0	0	0	0	0	0	0	0.849701	0	0	0	0	0	0	0	0	0	0	0	0	0.145946	0	0	0	0	0	0	0	blaVEB-1 gene	coding (90/900 nt)	blaVEB-1 cassette
DEL	2380	array20320Short	31283	1	0	0	0	0	0	0	0	0	0	0	0	0	0	0	0	0	0	0	0	0	0	0	0	0	0	0	0	0	0.0581694	0	0	0	0	0	0	blaVEB-1 gene	coding (114/900 nt)	blaVEB-1 cassette
SNP	2417	array20320Short	31437	T	0	0	0	0	0	0	0	0	0	0	0	0	0	0	0	0	0	0	0	0	0	0	0	0	0	0	0	0.169556	0	0	0	0	0	0	0	blaVEB-1 gene	snp_nonsense	blaVEB-1 cassette
SNP	2418	array20320Short	31848	T	0	0	0	0	0	0	0	0	0	0	0	0	0	0	0	0	0	0	0	0	0	0	0	0	0	0	0	0.17663	0	0	0	0	0	0	0	blaVEB-1 gene	snp_nonsense	blaVEB-1 cassette
SNP	2379	array20320Short	746	A	0	0	0	0	0	0	0	0	0	0	0	0	0	0	0	0	0	0	0	0	0	0	0	0	0		0	0	0.115435	0	0	0	0	0	0	hypothetical protein CDS	snp_nonsynonymous	hypothetical protein
SNP	2416	array20320Short	746	T	0	0	0	0	0	0	0	0	0	0	0	0	0	0	0	0	0	0	0	0	0	0	0	0	0		0	0.163782	0	0	0	0	0	0	0	hypothetical protein CDS	snp_nonsynonymous	hypothetical protein

### Sheet: other mutations
-> List of mutations unresolved by breseq (often highlighted as 'unassigned junctions') and manually determined
type	id	genome	position	effect	Delta_1	Delta_2	Delta_3	Delta_4	Delta_5	Delta_6	WT_1	WT_2	WT_3	WT_4	WT_5	WT_6	WT_7	WT_8	WT_9	WT_10	WT_11	WT_12	WT_13	WT_14	WT_15	WT_16	WT_17	WT_18	WT_19	WT_20	WT_21	Delta_Control_18MIC	WT_Control_18MIC	Delta_Control_noAB	WT_Control_noAB	Control_Delta_ref	Control_WT_ref	PAO1_ref	PAO1_ref_bis	gene_name	effect	product
DEL		NC_002516	726217	13	0	0	0	0	0	0	0	1	0	0	0	0	0	0	0	0	0	0	0	0	0	0	0	0	0	0	0	0	0	0	0	0	0	0	0	PA0668.4	coding	23S ribosomal RNA
DEL		NC_002516	2212868	292	0	0	0	0	0	0	0	0	0	0	0	0	0	0.93	0	0	0	0	0	0	0	0	0	0	0	0	0	0	0	0	0	0	0	0	0	PA2020	coding	transcriptional regulator
DEL		NC_002516	724412	14	0	0	0	0	0	0	0	0	0	0	0	0	0	0	0	0	0	0	0	1	0	0	0	0	0	0	0	0	0	0	0	0	0	0	0	PA0668.4	coding	23S ribosomal RNA
DEL		NC_002516	1692560	3525	0	0	0	0	0	0	0	0	0	0	0	0	0	0	0.9	0	0	0	0	0	0	0	0	0	0	0	0	0	0	0	0	0	0	0	0	ccoN1-ccoN2	cbb3-type cytochrome C oxidase subunit
aadB insertion		array20320Short	31134	4	0	0	0	0	0	0	1	0	1	1	1	1	1	1	1	1	1	0	1	1	1	0	1	1	0	0	1	0	0	0	0	0	0	0	0	aadB insertion
deletion		array20320Short	31139	1633	0	0	0	0	0	0	0	0	0	0	1	0	0	0	0	0	0	0	0	0.65	0	0	1	0	0	0	0	0	0	0	0	0	0	0	0	blaVEB1/dfrA5 deletion
deletion		array20320Short	31139	62	0	0	0	0	0	0	0	0	0	0	0	0	0	0	0	0	1	0	0	0	0	0	0	0	0	0	0	0	0	0	0	0	0	0	0	dfrA5/aadB	intergenic
deletion		array20320Short	33362	8979	0	0	0	0	0	0	0	0	0	0	0	0	0	0	0	0	0	0	0	0	0	0	0	0	0	1	0	0	0.086	0	0	0	0	0	0	aadB-trwJ	coding
deletion		array20320Short	33362	8621	0	0	0	0	0	0	0	0	0	0	0	0	0	0	0	0	0	0	0	0	0	0	0	0	0	0	0	0	0.293	0	0	0	0	0	0	aadB-trwJ	coding

### Sheet: cassette rearrangements
	Junctions determined by breseq						Determined by CNOGpro
	Ancestral sequence			Novel recombinations			Copy number (relatively to the plasmid backbone) - (0.95 - 1.05 confidence interval)			Predicted array
Sample	intI1/blaVEB	dfrA5/aadB	aadB/backbone	intI1/blaVEB -> dfrA5/aadB	aadB/backbone -> intI1/blaVEB1	aadB/backbone -> dfrA5/aadB	blaVEB1	dfrA5	aadB
Position	31134/31138	32772/32777	33362	31138 -> 32777	33362 -> 31134	33362 -> 32772
Control WT							0.98 (0.97 - 1.00)	1.15 (1.06 - 1.25)	1.02 (0.98 - 1.07)	ancestral array
Control Delta							1.00 (0.96 - 1.04)	1.14 (0.98 - 1.25)	1.04 (1.01 - 1.08)	ancestral array
WT 1	0	1.28	0.99	1.16	1.11		1.07 (0.92 - 1.35)	1.14 (1.07 - 1.21)	2.20 (1.86 - 2.50)	intI1 - aadB - blaVEB - dfrA5 - aadB
WT 2	0	0		1			0.00 (0.00 - 0.00)	0.00 (0.00 - 0.00)	1.19 (1.05 - 1.39)	intI1 - aadB
WT 3	0	0.83	1.17	1.07	0.98		1.09 (0.93 - 1.38)	1.06 (1.00 - 1.12)	2.02 (1.79 - 2.24)	intI1 - aadB - blaVEB - dfrA5 - aadB
WT 4	0	1.27	0.87	1	1.09		1.07 (0.96 - 1.29)	1.12 (1.02 - 1.20)	2.07 (1.84 - 2.31)	intI1 - aadB - blaVEB - dfrA5 - aadB
WT 5	0	0	0.84	0.89		1.08	0.00 (0.00 - 0.00)	0.00 (0.00 - 0.00)	2.19 (1.88 - 2.58)	intI1 - aadB - aadB
WT 6	0	1.17	0.81	1.08	1.11		1.10 (0.95 - 1.39)	1.14 (1.05 - 1.23)	2.03 (1.81 - 2.32)	intI1 - aadB - blaVEB - dfrA5 - aadB
WT 7	0	1.08	0.79	1.06	1.22		1.07 (0.94 - 1.30)	1.07 (0.97 - 1.14)	2.08 (1.85 - 2.27)	intI1 - aadB - blaVEB - dfrA5 - aadB
WT 8	0	1.27	0.84	1.1	1.22		1.04 (0.93 - 1.23)	1.09 (0.97 - 1.21)	2.21 (1.94 - 2.41)	intI1 - aadB - blaVEB - dfrA5 - aadB
WT 9	0	1.19	0.81	1.13	1.03		1.07 (0.93 - 1.31)	1.11 (1.04 - 1.17)	2.04 (1.75 - 2.33)	intI1 - aadB - blaVEB - dfrA5 - aadB
WT 10	0	1.24	0.86	1.01	1.2		1.02 (0.88 - 1.19)	1.10 (0.96 - 1.22)	2.13 (1.92 - 2.39)	intI1 - aadB - blaVEB - dfrA5 - aadB
WT 11	0	1.26	0.86	0.88	1.2		0.91 (0.76 - 1.01)	1.11 (0.97 - 1.26)	2.13 (1.91 - 2.33)	intI1 - aadB - blaVEB - dfrA5 - aadB
WT 12							0.98 (0.97 - 1.00)	1.13 (1.02 - 1.23)	1.31 (1.10 - 1.67)	ancestral array
WT 13	0	1.22	0.81	1.03	1.08		1.06 (0.94 - 1.26)	1.07 (0.96 - 1.18)	2.08 (1.82 - 2.31)	intI1 - aadB - blaVEB - dfrA5 - aadB
WT 14	0	0.35	1.02	1.17	0.33	0.76	1.15 (0.93 - 1.56) or 0.4 ??	0.47 (0.32 - 0.66)	2.29 (1.94 - 2.68)	intI1 - aadB - blaVEB - dfrA5 - aadB + intI1 - aadB - aaB
WT 15	0	1.19	0.71	1.3	1.11		1.05 (0.93 - 1.27)	1.12 (0.99 - 1.24)	2.11 (1.85 - 2.35)	intI1 - aadB - blaVEB - dfrA5 - aadB
WT 16							1.00 (0.97 - 1.03)	1.12 (0.97 - 1.27)	1.02 (0.94 - 1.11)	ancestral array
WT 17	0	0	0.91	1		0.91	0.00 (0.00 - 0.00)	0.00 (0.00 - 0.00)	2.26 (1.91 - 2.73)	intI1 - aadB - aadB
WT 18	0	1.14	0.84	0.93	1.2		1.04 (0.92 - 1.25)	1.10 (0.95 - 1.26)	2.09 (1.87 - 2.30)	intI1 - aadB - blaVEB - dfrA5 - aadB
WT 19	0	0		1.13			0.00 (0.00 - 0.00)	0.00 (0.00 - 0.00)	1.21 (1.05 - 1.43)	intI1 - aadB
WT 20	0	0		1.1			0.00 (0.00 - 0.00)	0.00 (0.00 - 0.00)	1.58 (1.26 - 1.91)	intI1 - aadB
WT 21	0	1.16	0.86	1.04	1.01		1.10 (0.96 - 1.37)	1.04 (1.01 - 1.08)	2.00 (1.74 - 2.23)	intI1 - aadB - blaVEB - dfrA5 - aadB
Delta 1							1.00 (0.99 - 1.02)	1.08 (0.99 - 1.18)	1.02 (0.97 - 1.07)	ancestral array
Delta 2							1.02 (0.99 - 1.04)	1.15 (1.02 - 1.31)	1.05 (0.99 - 1.13)	ancestral array
Delta 3							1.00 (0.99 - 1.03)	1.11 (0.99 - 1.23)	0.99 (0.96 - 1.04)	ancestral array
Delta 4							1.00 (0.96 - 1.03)	1.14 (1.03 - 1.24)	1.04 (0.97 - 1.14)	ancestral array
Delta 5							1.01 (0.98 - 1.04)	1.16 (1.02 - 1.27)	1.04 (1.00 - 1.09)	ancestral array
Delta 6							1.00 (0.97 - 1.03)	1.15 (0.98 - 1.29)	1.05 (1.00 - 1.12)	ancestral array
WT 1/8							1.02 (1.00 - 1.05)	1.22 (1.04 - 1.44)	1.18 (1.09 - 1.25)	ancestral array
Delta 1/8							1.01 (0.99 - 1.04)	1.09 (0.96 - 1.21)	1.04 (0.99 - 1.09)	ancestral array
WT no AB							0	0	0	no plasmid
Delta no AB							0	0	0	no plasmid
